# Overlapping local and systemic defense induced by an oomycete fatty acid MAMP and brown seaweed extract in tomato

**DOI:** 10.1101/2022.08.26.505481

**Authors:** Domonique C. Lewis, Danielle M. Stevens, Holly Little, Gitta L. Coaker, Richard M. Bostock

## Abstract

Eicosapolyenoic fatty acids are integral components of oomycete pathogens that can act as microbe-associated molecular patterns (MAMPs) to induce disease resistance in plants. Defense inducing eicosapolyenoic fatty acids include arachidonic (AA) and eicosapentaenoic acids, and are strong elicitors in solanaceous plants with bioactivity in other plant families. Similarly, extracts of the brown seaweed, *Ascophyllum nodosum*, used in sustainable agriculture as a biostimulant of plant growth, may also induce disease resistance. *A. nodosum*, similar to other macroalgae, is rich in eicosapolyenoic fatty acids, which comprise as much as 25% of total fatty acid composition. We investigated the response of roots and leaves from AA or a commercial *A. nodosum* extract (ANE) on root-treated tomatoes via RNA sequencing, phytohormone profiling, and disease assays. AA and ANE significantly altered transcriptional profiles relative to control plants, inducing numerous defense-related genes with both substantial overlap as well as differences in gene expression patterns. Root treatment with AA and, to a lesser extent, ANE also altered both salicylic acid and jasmonic acid levels while inducing local and systemic resistance to oomycete and bacterial pathogen challenge. Thus, our study highlights overlap in both local and systemic defense induced by AA and ANE, with potential for inducing broad-spectrum resistance against pathogens.
