## Supplemental Tables for "Overlapping local and systemic defense induced by an oomycete fatty acid MAMP and brown seaweed extract in tomato"

### Sheet: Sup_Table_1
Supplemental Table 1. Gene ontology functional analysis displaying underrepresented GO terms and associated adjusted P-values for Arachidonic Acid (AA) and Acadian (ANE) treated roots at 24 hours.
AAvsH2O Roots 24 Hrs. Under represented
GO Category	Over_rep_Pval	Under_rep_Pval	NumDEInCat	NumInCat	Term Details	Ontology	PadjOver	PadjUnder		BP	Biological Process
GO:0006281	1	2.40796e-07	1	87	DNA repair	BP	1	4.71238e-05		MF	Molecular Function
GO:0000166	1	2.84484e-08	25	312	nucleotide binding	MF	1	6.18596e-06		CC	Cellular Compartment
GO:0003723	1	1.81104e-09	15	247	RNA binding	MF	1	4.43026e-07
GO:0003676	1	0	27	542	nucleic acid binding	MF	1	0
GO:0003735	1	0	5	301	structural constituent of ribosome	MF	1	0
GO:0005622	1	0	10	316	intracellular	CC	1	0
GO:0005840	1	0	5	289	ribosome	CC	1	0
GO:0006412	1	0	5	306	translation	BP	1	0
GO:0008270	1	0	68	701	zinc ion binding	MF	1	0
GO:0005515	1	0	303	2165	protein binding	MF	1	0
ANEvsH2O Roots 24 Hrs. Under represented
GO Category	Over_rep_Pval	Under_rep_Pval	NumDEInCat	NumInCat	Term Details	Ontology	PadjOver	PadjUnder
GO:0000166	0.999966	9.46385e-05	12	306	nucleotide binding	MF	1	0.0199305
GO:0005525	0.999974	0.00010226	6	196	GTP binding	MF	1	0.0199305
GO:0003723	1	5.26906e-07	5	246	RNA binding	MF	1	0.000128367
GO:0008270	1	1.05799e-09	27	677	zinc ion binding	MF	1	2.94574e-07
GO:0005622	1	1.80629e-10	7	315	intracellular	CC	1	5.86743e-08
GO:0003676	1	0	6	536	nucleic acid binding	MF	1	0
GO:0006412	1	0	3	302	translation	BP	1	0
GO:0005515	1	0	119	2117	protein binding	MF	1	0
GO:0003735	1	0	4	299	structural constituent of ribosome	MF	1	0
GO:0005840	1	0	4	287	ribosome	CC	1	0

### Sheet: Sup_Table_2
Supplemental Table 2. Top 15 shared genes most strongly downregulated in roots in response to Arachidonic Acid (AA) and Acadian (ANE) treatment at 24 hours.
		AA 24 hr Roots		ANE 24 hr Roots
Gene ID	ITAG 3.2 Annotation	log2FC	adj. p-value	log2FC	adj. p-value
Solyc02g069200.2	iron-regulated transporter 1	-6.19617	5.00233e-15	-6.56682	1.43465e-34
Solyc03g093390.3	beta expansin precursor 2	-3.50741	2.41236e-30	-2.43955	2.24129e-06
Solyc05g015350.3	Cytochrome P450 (AHRD V3.3 *** A0A103XVZ6_CYNCS)	-3.72165	0.00153244	-2.18337	0.0243723
Solyc06g007960.3	Caffeic O-methyltransferase (AHRD V3.3 *** A0A068FLE8_PUNGR)	-3.72935	6.12561e-17	-3.02823	1.95962e-14
Solyc07g006855.1	CASP-like protein (AHRD V3.3 *** M1BM50_SOLTU)	-4.27791	8.41046e-05	-2.27165	0.00686487
Solyc07g008420.3	Blue copper (AHRD V3.3 *** A0A0B0N2W0_GOSAR)	-3.87811	1.34202e-06	-3.19852	2.23528e-06
Solyc07g009310.3	LOW QUALITY:defensin-like protein (AHRD V3.3 -** AT1G19610.1)	-3.53624	5.96685e-05	-3.26025	6.33118e-05
Solyc07g061840.1	LOW QUALITY:Bifunctional inhibitor/lipid-transfer protein/seed storage 2S albumin superfamily protein (AHRD V3.3 -** AT1G66850.1)	-3.49028	0.00392208	-2.54705	0.00811177
Solyc07g061850.1	LOW QUALITY:AT hook motif DNA-binding family protein (AHRD V3.3 --* AT1G63480.7)	-3.6613	0.000474098	-3.24039	0.000159208
Solyc08g005960.2	Bifunctional inhibitor/lipid-transfer protein/seed storage 2S albumin superfamily protein (AHRD V3.3 *** AT2G45180.1)	-3.59425	7.27177e-27	-4.29694	1.27076e-33
Solyc08g007570.3	Homeobox-leucine zipper protein HOX9, putative (AHRD V3.3 *** A0A061DUZ5_THECC)	-4.3737	3.28511e-06	-2.20764	0.00216306
Solyc09g014870.1	Copper transporter family protein (AHRD V3.3 *** B9HPB1_POPTR)	-3.94292	6.725e-15	-4.1169	1.43391e-16
Solyc11g018530.2	root-specific metal transporter	-4.06393	1.33291e-06	-3.3282	1.09717e-05
Solyc12g042980.2	2-oxoglutarate-dependent dioxygenase (AHRD V3.3 *** A0A061G9S7_THECC)	-4.54386	1.60808e-05	-3.56572	2.07488e-05
Solyc12g100300.2	Metal tolerance protein (AHRD V3.3 *** D7RJ71_CARPA)	-3.75576	1.0061e-07	-4.63081	1.4217e-10

### Sheet: Sup_Table_3
Supplemental Table 3. Top 15 uniquely up and down regulated genes for Arachidonic Acid (AA) and Acadian (ANE) treated plants with associated log2 fold change and adjusted P-value data.
AA Unique Up Top 15 by FC
Gene ID	log2FC	adj P-value	ITAG 3.2 Annotation	Gene Name
Solyc01g095080.3	7.29612	5.12813e-23	1-aminocyclopropane-1-carboxylic acid synthase-2	ACS2
Solyc06g065060.2	7.24776	4.28498e-18	FAD-binding Berberine family protein (AHRD V3.3 *** A0A061GF79_THECC)
Solyc04g072375.1	6.05869	3.08465e-11	LOW QUALITY:RING/U-box superfamily protein (AHRD V3.3 *-* AT1G63840.1)
Solyc03g005040.1	6.00833	7.34935e-14	Calcium-binding protein (AHRD V3.3 *** A0A199V9T9_ANACO)
Solyc03g098700.1	5.55822	6.5399e-09	Kunitz-type protease inhibitor D (AHRD V3.3 *** M1LA62_SOLTU)
Solyc02g092120.3	5.51296	9.49772e-09	Phytosulfokines 3 family protein (AHRD V3.3 *** B9IBM1_POPTR)	PKS3L
Solyc10g005440.2	5.24205	1.08451e-07	Serine/threonine-protein kinase (AHRD V3.3 *** A0A0V0IWF8_SOLCH)
Solyc11g044840.2	5.14264	4.63525e-11	Aspartate aminotransferase, putative (AHRD V3.3 *** B9T7N8_RICCO)
Solyc03g113810.1	5.10743	3.07175e-07	LOW QUALITY:CDP-diacylglycerol--glycerol-3-phosphate 3-phosphatidyltransferase, putative (AHRD V3.3 *** A0A061FTS5_THECC)
Solyc03g082520.1	5.03681	4.7512e-20	Small auxin up-regulated RNA36	SAUR36
Solyc08g021870.2	5.02421	6.19855e-07	Ankyrin repeat-containing protein (AHRD V3.3 *-* A0A124SAK7_CYNCS)
Solyc07g052120.3	5.02354	5.84838e-07	Sesquiterpene synthase (AHRD V3.3 *-* G8H5N2_SOLHA)
Solyc05g046340.2	4.99915	7.0976e-07	Phosphomannomutase (AHRD V3.3 *** K4C0W7_SOLLC)
Solyc03g025640.2	4.98701	1.61573e-08	Cytochrome P450 (AHRD V3.3 *** I6YHZ8_LINUS)
Solyc07g006930.1	4.94043	1.24795e-06	LOW QUALITY:transmembrane protein, putative (DUF247) (AHRD V3.3 *** AT3G02645.1)
AA Unique Down Top 15 by FC
Solyc11g045520.2	-3.72403	0.00144881	1-AMINOCYCLOPROPANE-1-CARBOXYLATE OXIDASE-like protein	ACO
Solyc10g011730.3	-3.67544	0.000363032	Arabinogalactan peptide 20 (AHRD V3.3 *** AGP20_ARATH)	AGP20
Solyc02g032030.1	-3.52353	1.37082e-06	Dirigent protein (AHRD V3.3 *** K4B5E9_SOLLC)
Solyc05g009180.1	-3.35956	3.74307e-05	LOW QUALITY:Zinc finger family protein (AHRD V3.3 *** B9HWF8_POPTR)
Solyc11g005610.1	-3.26182	0.00856814	LOW QUALITY:GRAS family transcription factor (AHRD V3.3 *** G7LD66_MEDTR)
Solyc09g059170.2	-3.25968	0.00872719	Glycosyltransferase (AHRD V3.3 *** M1C989_SOLTU)
Solyc06g075040.1	-3.2458	0.00316768	Auxin efflux carrier family protein (AHRD V3.3 --* AT1G23080.4)
Solyc04g074340.3	-3.15479	4.24e-06	Glycosyltransferase (AHRD V3.3 *** K4BTX1_SOLLC)
Solyc09g008910.2	-3.09698	1.35408e-06	Cytochrome P450 (AHRD V3.3 *** A0A061ETV7_THECC)
Solyc11g011000.2	-3.06813	0.0166538	Cysteine-rich repeat secretory protein 60 (AHRD V3.3 *** A0A061EEI8_THECC)
Solyc09g082900.3	-3.05202	0.00260982	4-hydroxy-3-methylbut-2-enyl diphosphate synthase (AHRD V3.3 --* AT5G60600.5)
Solyc07g042600.2	-3.03886	0.0189388	Transposon-like element Lyt2-2 DNA (AHRD V3.3 *** D5MNY6_SOLLC)
Solyc12g007010.2	-3.0383	0.0183801	fe-S cluster assembly factor HCF101
Solyc10g081690.1	-2.98407	0.0113757	LOW QUALITY:Transmembrane protein, putative (AHRD V3.3 *** A0A072UES2_MEDTR)
Solyc01g095440.2	-2.97159	0.0223816	LOW QUALITY:transmembrane protein, putative (DUF1191) (AHRD V3.3 *** AT4G01140.1)
ANE Unique Up Top 15 by FC				Gene Name
Gene ID	log2FC	adj P-value	ITAG 3.2 Annotation
Solyc07g054790.1	4.7062	1.9266e-13	Wound-responsive family protein (AHRD V3.3 *** A0A061E3U8_THECC)
Solyc05g053860.3	3.06212	1.27908e-06	Organic cation/carnitine transporter (AHRD V3.3 *** A0A072TPM4_MEDTR)
Solyc09g097810.3	2.97461	5.6385e-05	SAR8.2 (AHRD V3.3 *** Q9SEM2_CAPAN)	SAR8.2
Solyc01g100980.3	2.94595	0.000580867	Pectin lyase-like superfamily protein (AHRD V3.3 *** AT1G02460.1)
Solyc06g068270.3	2.79141	0.000925558	2-oxoglutarate (2OG) and Fe(II)-dependent oxygenase superfamily protein (AHRD V3.3 *** AT1G49390.1)
Solyc01g088160.3	2.76723	0.00197787	cytokinin oxidase2	CKX2
Solyc07g054760.1	2.72075	4.15516e-08	LOW QUALITY:Wound-responsive family protein (AHRD V3.3 *** AT4G10265.1)
Solyc05g008880.1	2.69767	0.00179021	LOW QUALITY:proline transporter 2 (AHRD V3.3 --* AT3G55740.3)
Solyc04g014400.3	2.6954	3.91789e-06	LRR receptor-like kinase (AHRD V3.3 *-* A0A072U1S2_MEDTR)
Solyc04g077990.3	2.69244	0.00422682	LOB domain-containing protein, putative (AHRD V3.3 *** B9SND0_RICCO)
Solyc10g050990.1	2.36895	0.0179217	Pyruvate kinase (AHRD V3.3 --* A9TZX1_PHYPA)
Solyc07g007250.3	2.35197	0.0173766	Metallocarboxypeptidase inhibitor (AHRD V3.3 *** MCPI_SOLLC)	TCMP-1
Solyc01g008640.3	2.32806	0.00152604	Cytochrome P450 (AHRD V3.3 *** Q9AVQ2_SOLTU)
Solyc06g084070.3	2.30675	1.02157e-06	auxin-regulated IAA2	IAA2
Solyc06g008300.3	2.29602	0.00844815	Leucine-rich repeat receptor-like protein kinase family protein (AHRD V3.3 *** AT4G08850.1)
ANE Unique Down Top 15 by FC
Solyc05g006190.1	-3.91344	6.08111e-08	LOW QUALITY:O-acyltransferase (AHRD V3.3 --* T2HV99_EUPLA)
Solyc04g051270.2	-3.18375	4.80715e-06	CASP-like protein (AHRD V3.3 *** K4BS87_SOLLC)
Solyc09g015240.2	-3.09975	0.000383895	Uncharactized protein
Solyc01g079270.1	-3.01063	0.00067113	Transcription factor, putative (AHRD V3.3 *-* B9RNB4_RICCO)
Solyc02g082090.3	-3.00247	0.000326234	Peroxidase (AHRD V3.3 *** K4BA79_SOLLC)
Solyc03g098300.1	-2.86995	0.00159422	Ornithine decarboxylase 2 (AHRD V3.3 *** A0A060IIA7_ATRBE)	ODC2
Solyc07g008980.3	-2.74726	0.000115237	defensin-like protein (AHRD V3.3 *** AT1G19610.1)
Solyc07g061830.1	-2.64345	0.00512421	LOW QUALITY:Sec14p-like phosphatidylinositol transfer family protein (AHRD V3.3 --* AT1G19650.3)
Solyc06g009610.1	-2.64162	0.00512421	LOW QUALITY:GRAS family transcription factor, putative (AHRD V3.3 *** A0A061EWU1_THECC)
Solyc09g075930.2	-2.6234	0.00368606	Amine oxidase (AHRD V3.3 *** K4CVH0_SOLLC)
Solyc09g014555.1	-2.50738	0.00711401	Major latex protein, putative (AHRD V3.3 *** B9T7P8_RICCO)
Solyc07g053450.3	-2.4867	0.0105456	BZIP family transcription factor (AHRD V3.3 *** A0A072VB17_MEDTR)
Solyc02g070080.3	-2.46408	0.00238842	2-oxoglutarate (2OG) and Fe(II)-dependent oxygenase superfamily protein (AHRD V3.3 *** AT4G10500.1)
Solyc09g011160.3	-2.43931	0.0131016	Regulator of chromosome condensation (RCC1) family protein (AHRD V3.3 *** AT3G53830.3)
Solyc08g005880.3	-2.43303	0.00282629	Protein DETOXIFICATION (AHRD V3.3 *** K4CI77_SOLLC)

### Sheet: Sup_Table_4
Supplemental Table 4. Statistical analysis of zoospore motility across timepoints. P-values generated after ANOVA followed by Dunnett’s multiple comparisons test of arcsin square root transformed percentage of encysted+vibrating or lysed zoospores compared to corresponding water control.
	Encysted+Vibrating		Lysis
Percent ANE	Mean Percent E+V	p-value	Mean Percent Lysis	p-value
0	20.3667	0.0267	0	1
0.1	27.8	<0.0001	0	1
0.2	37.0222	<0.0001	1.4185	0.9861
0.3	58.5963	<0.0001	13.637	0.0012
0.4	66.9296	<0.0001	20.9963	<0.0001
